# NANOTAXI: A Shiny-Based GUI for Real-Time Classification and Analysis of 16S rRNA Nanopore Reads

**DOI:** 10.64898/2026.05.17.725747

**Authors:** Nirmal Singh Mahar, Khushi Chouhan, Ishaan Gupta

## Abstract

Real-time taxonomic classification of nanopore amplicon sequencing data enables rapid insights into microbial communities, with applications in clinical diagnostics, environmental monitoring, and outbreak surveillance. However, bridging the gap between long-read data and interpretable results often requires specialised bioinformatics expertise. There remains a need for integrated, user-friendly software that combines live data acquisition with downstream microbiome analysis.

Here we present NANOTAXI, a fully automated Shiny-based GUI for the classification of barcoded 16S rRNA gene sequences generated by Oxford Nanopore sequencing. The platform supports four taxonomic classifiers, integrated with five reference databases, enabling flexible selection of classification strategies based on user requirements and available computational resources. In addition to real-time monitoring, NANOTAXI performs cohort-level analyses, including alpha and beta diversity, ordination, differential abundance testing, and functional inference using PICRUSt2.

Validation using barcoded synthetic communities comprising pooled genomic DNA from clinically relevant bacterial species and the ZymoBIOMICS mock community demonstrated that NANOTAXI generated biologically coherent taxonomic and functional profiles. Benchmarking revealed clear trade-offs between computational performance and taxonomic specificity. Emu provided the lowest observed species-level false-positive rate, whereas Kraken2 offered the fastest classification and enabled continuous near-real-time monitoring across all tested databases.

NANOTAXI is open source and freely available at https://github.com/Nirmal2310/NANOTAXI under the GPL version 3 license.
