## Supplementary Table 1 for "NANOTAXI: A Shiny-Based GUI for Real-Time Classification and Analysis of 16S rRNA Nanopore Reads"

### Sheet: Sheet1
Name	Type	Utility	DOI/GitHub
Kraken2	Software	K-mer-based Classification Method	https://genomebiology.biomedcentral.com/articles/10.1186/s13059-019-1891-0
Emu	Software	Minimap2 based read mapping + EM-based Classification	https://www.nature.com/articles/s41592-022-01520-4
MMseqs2	Software	Alignment-based Classification Method	https://doi.org/10.1038/nbt.3988
Taxonkit	Software	Querying, filtering, and manipulating NCBI taxonomy data	https://www.sciencedirect.com/science/article/pii/S1673852721000837
BBtools	Software	FASTQ Quality control	https://jgi.doe.gov/data-and-tools/software-tools/bbtools/
Chopper	Software	FASTQ Preprocessing	https://doi.org/10.1093/bioinformatics/btad311
SeqKit	Software	FASTA/FASTQ Manipulation	https://onlinelibrary.wiley.com/doi/10.1002/imt2.191
Minimap2	Software	Read Mapping Method	https://academic.oup.com/bioinformatics/article/34/18/3094/4994778
GNU Parallel	Software	Data processing in parallel	https://zenodo.org/records/14911163
PICRUSt2	Software	Prediction of Functional metagenome	https://doi.org/10.5281/zenodo.15119770
GTDB	Database	16S rRNA Database	https://academic.oup.com/nar/article/50/D1/D785/6370255
REFSEQ	Database	16S rRNA Database	https://ftp.ncbi.nlm.nih.gov/refseq/TargetedLoci/Bacteria/
GSR DB	Database	16S rRNA Database	https://journals.asm.org/doi/10.1128/msystems.00950-23
MIMt	Database	16S rRNA Database	https://link.springer.com/article/10.1186/s40793-024-00634-w
Emu Database	Database	16S rRNA Database	https://www.nature.com/articles/s41592-022-01520-4
minknow-api	Python Package	API to communicate MinKNOW software	https://github.com/nanoporetech/minknow_api
grpcio	Python Package	Python implementation of gRPC	https://pypi.org/project/grpcio/
pandas	Python Package	Python library for data manipulation	https://pypi.org/project/pandas/
pysam	Python Package	Lightweight wrapper around SAMtools	https://pysam.readthedocs.io/en/latest/index.html#danecek-2021
Shiny	R Package	R package for building interactive web applications and dashboard	https://cran.r-project.org/web/packages/shiny/index.html
ShinyBS	R Package	R package for additional functionality to Shiny dashboard	https://cran.r-project.org/web/packages/shinyBS/index.html
reticulate	R Package	R package to execute python code	https://cran.r-project.org/web/packages/shinyBS/index.html
tidyverse	R Package	R package for data science	https://www.tidyverse.org/packages/
shinyjs	R Package	R package to perform common JavaScript operations in R Shiny application	https://github.com/daattali/shinyjs
DT	R Package	R package for JavaScript DataTables library	https://github.com/rstudio/DT
plotly	R Package	Interactive Graphing Library	https://github.com/plotly/plotly.R
shinyFiles	R Package	R package that provides a server-side file system browser for Shiny applications	https://github.com/thomasp85/shinyFiles
markdown	R Package	R markdown library	https://cran.r-project.org/web/packages/markdown/index.html/
validate	R Package	R package used to declare, manage, and apply data validation rules to check data quality against domain knowledge.	https://github.com/data-cleaning/validate
ggpubr	R Package	R package for ready-to-use publication ready plotting functions	https://github.com/kassambara/ggpubr
dendextend	R Package	R package for creating, manipulating, comparing, and visualising dendrograms	https://github.com/talgalili/dendextend
BiocManager	R Package	R package that provides a streamlined interface for installing, updating, and managing Bioconductor packages	https://github.com/Bioconductor/BiocManager
vegan	R Package	R package for community ecology that provides a comprehensive set of tools for ordination methods, diversity analysis, etc.	https://github.com/vegandevs/vegan
gridExtra	R Package	R package that provides a collection of functions and extensions for working with the grid graphics system	https://cran.r-project.org/web/packages/gridExtra/index.html
ggsci	R Package	R package that provides a collection of high-quality, scientifically themed color palettes for ggplot2	https://github.com/nanxstats/ggsci
scales	R Package	R package that provides core functions and tools for mapping data values to visual properties	https://github.com/r-lib/scales
viridis	R Package	R package that provides eight colorblind-friendly, perceptually uniform colormaps	https://github.com/sjmgarnier/viridis
circlize	R Package	R package that provides a comprehensive framework for creating circular visualizations (circos-style plots)	https://github.com/jokergoo/circlize
ggrepel	R Package	R package that extends ggplot2 by providing text label and point label geometries that automatically repel overlapping labels	https://cran.r-project.org/web/packages/ggrepel/vignettes/ggrepel.html
devtools	R Package	R package that provides a suite of essential tools and helper functions for developing, building, testing, documenting, and distributing R packages	https://github.com/r-lib/devtools
compositions	R Package	R package for the consistent analysis of compositional data	https://cran.r-project.org/web/packages/compositions/index.html
forcats	R Package	R package that provides a comprehensive suite of functions for manipulating categorical variables	https://github.com/tidyverse/forcats?tab=readme-ov-file
formattable	R Package	R package that extends data frame rendering with conditional formatting, allowing users to apply custom formatting rules to cells, rows, or columns based on their values, and then render the formatted tables in HTML output	https://renkun-ken.github.io/formattable/
future	R Package	R package that provides a lightweight, unified interface for asynchronous and parallel computing	https://future.futureverse.org/
promises	R Package	R package that implements asynchronous programming using the "promise" abstraction, allowing non-blocking operations	https://rstudio.github.io/promises/
ggtext	R Package	R package that extends ggplot2 by providing text and label geometries that support rich text formatting using Markdown.	https://wilkelab.org/ggtext/
FactoMineR	R Package	R package for multivariate exploratory data analysis that provides comprehensive implementations of methods including Principal Component Analysis (PCA).	https://cran.r-project.org/web/packages/FactoMineR/index.html
ggforce	R Package	R package that extends ggplot2 by adding advanced visualisation components and geometries not available in the core package.	https://ggforce.data-imaginist.com/
ComplexHeatmap	R Package	R package that provides a highly flexible and powerful framework for creating complex, publication-ready heatmaps	https://github.com/jokergoo/ComplexHeatmap
pairwiseAdonis	R Package	R package that performs post-hoc pairwise comparisons following a significant PERMANOVA test	https://github.com/pmartinezarbizu/pairwiseAdonis
clusterProfiler	R Package	R package for functional enrichment analysis of omics data, supporting both Over-Representation Analysis (ORA) and Gene Set Enrichment Analysis (GSEA)	https://doi.org/10.1089/omi.2011.0118
ANCOMBC	R Package	R package for the differential abundance and correlation analysis of microbiome data that implements bias correction frameworks to address the biases from unequal sampling fractions across samples and differential sequencing efficiencies	https://doi.org/10.1038/s41592-023-02092-7
