## Supplementary Table 2 for "NANOTAXI: A Shiny-Based GUI for Real-Time Classification and Analysis of 16S rRNA Nanopore Reads"

### Sheet: Sheet1
Feature	NANOTAXI	NanoRTax	EPI2ME 16S workflow
Integrated graphical interface/dashboard	Yes	Yes	No*
Live run-linked monitoring	Yes	Yes	Yes
MinKNOW API integration	Yes	No	No
Real-time barcode-level QC	Yes	No	No
Supported classifiers	Kraken2, Minimap2, EMU, MMseqs2	Kraken2, Centrifuge, BLAST	Minimap2, Kraken2
Supported databases	RefSeq 16S, EMUDB, GSR-DB, MIMt, GTDB	RefSeq 16S, RDP	RefSeq 16S, SILVA, Greengenes2
Cohort-level microbiome analysis	Yes	No	No
Differential abundance analysis	Yes	No	No
Functional inference	Yes	No	No
Post-run/offline analysis	Yes	Yes	Yes
Implementation	R Shiny application	Nextflow + Python dashboard	Nextflow workflow
Last Updated	2026-05-01	2022-11-01	2026-05-01
*Feature assessed with respect to workflow-integrated microbiome analysis functionality rather than the broader EPI2ME software ecosystem
#Live run-linked monitoring refers to direct monitoring of active sequencing runs with barcode-level read length, quality-score and classification updates within the analytical interface.
Feature availability was assessed from tool documentation and workflow functionality at the time of manuscript preparation.
