## Supplementary Table 3 for "NANOTAXI: A Shiny-Based GUI for Real-Time Classification and Analysis of 16S rRNA Nanopore Reads"

### Sheet: Species
Species	barcode01	barcode02	barcode03	barcode04	barcode05	barcode06	barcode07	barcode08	barcode09	barcode10	barcode11	barcode12	barcode13	barcode14	barcode15	Method
Bacillus subtilis	4.37132	4.58137	3.55053	1.00044e-08	1.00099e-08	1.00077e-08	1.00055e-08	1.00112e-08	1.00103e-08	1.00103e-08	1.0005e-08	1.00112e-08	17.1119	17.2906	18.1927	Emu
Bacillus subtilis	4.26429	4.43344	3.44957	1.00032e-08	1.00012e-08	1.00011e-08	1.00292e-08	1.00557e-08	1.00076e-08	1.00011e-08	1.00077e-08	1.00117e-08	16.7563	16.8175	17.6996	Minimap2
Bacillus subtilis	4.17238	4.35709	3.39409	1.00246e-08	1.00247e-08	1.00223e-08	1.00351e-08	1.00557e-08	1.00321e-08	1.00375e-08	1.00463e-08	1.00269e-08	16.5609	16.6285	17.8441	MMseqs2
Bacillus subtilis	1.70718	1.6749	1.16108	1.05919e-08	1.05445e-08	1.06462e-08	1.07115e-08	1.06969e-08	1.05076e-08	1.03144e-08	1.03048e-08	1.03734e-08	6.01871	5.54649	5.70192	Kraken2
Enterococcus faecalis	2.85446	2.83105	1.53761	1.00044e-08	1.00099e-08	1.00077e-08	1.00055e-08	1.00112e-08	1.00103e-08	1.00103e-08	1.0005e-08	1.00112e-08	9.99367	7.9875	10.9302	Emu
Enterococcus faecalis	2.86352	2.84165	1.5429	1.00032e-08	1.00012e-08	1.00011e-08	1.00292e-08	1.00557e-08	1.00076e-08	1.00011e-08	1.00077e-08	1.00117e-08	10.0102	8.06938	10.9528	Minimap2
Enterococcus faecalis	2.8148	2.6995	1.49591	1.00246e-08	1.00247e-08	1.00223e-08	1.00351e-08	1.00557e-08	1.00321e-08	1.00375e-08	1.00463e-08	1.00269e-08	9.80189	7.8566	10.5884	MMseqs2
Enterococcus faecalis	3.35648	3.30862	1.80776	1.05919e-08	1.05445e-08	1.06462e-08	1.07115e-08	1.06969e-08	1.05076e-08	1.03144e-08	1.03048e-08	1.03734e-08	10.9342	8.72757	12.0248	Kraken2
Escherichia coli	43.5384	39.6923	43.1661	80.4361	81.3364	84.7854	15.9099	17.6696	63.7637	12.794	7.27155	16.5198	15.3787	16.3023	13.1402	Emu
Escherichia coli	42.4445	38.4153	42.3231	78.8848	79.6847	83.1869	15.4798	17.3278	62.6011	12.5665	7.15857	16.1931	12.8136	13.5747	11.2446	Minimap2
Escherichia coli	41.2256	37.6036	40.4525	75.5546	75.7219	79.3691	14.8538	16.6241	59.9052	12.04	6.83072	15.5582	14.036	15.103	12.2375	MMseqs2
Escherichia coli	26.6204	24.5058	26.1758	49.2835	49.3313	52.9703	10.355	11.4928	40.9507	8.01579	4.30424	10.6899	10.7806	10.8483	9.12683	Kraken2
Limosilactobacillus fermentum	3.12307	2.6196	2.06265	1.00044e-08	1.00099e-08	1.00077e-08	1.00055e-08	1.00112e-08	1.00103e-08	1.00103e-08	1.0005e-08	1.00112e-08	9.79055	9.6226	13.5303	Emu
Limosilactobacillus fermentum	3.13623	2.60582	2.0572	1.00032e-08	1.00012e-08	1.00011e-08	1.00292e-08	1.00557e-08	1.00076e-08	1.00011e-08	1.00077e-08	1.00117e-08	9.83103	9.65309	13.6137	Minimap2
Limosilactobacillus fermentum	3.13862	2.62846	2.04903	1.00246e-08	1.00247e-08	1.00223e-08	1.00351e-08	1.00557e-08	1.00321e-08	1.00375e-08	1.00463e-08	1.00269e-08	9.86663	9.53471	13.6087	MMseqs2
Limosilactobacillus fermentum	3.6603	3.0615	2.42504	1.05919e-08	1.05445e-08	1.06462e-08	1.07115e-08	1.06969e-08	1.05076e-08	1.03144e-08	1.03048e-08	1.03734e-08	10.7667	10.3589	14.9228	Kraken2
Listeria monocytogenes	3.17343	3.75907	2.18785	1.00044e-08	1.00099e-08	1.00077e-08	1.00055e-08	1.00112e-08	1.00103e-08	1.00103e-08	1.0005e-08	1.00112e-08	13.2789	14.061	12.6035	Emu
Listeria monocytogenes	3.19821	3.76135	2.20773	1.00032e-08	1.00012e-08	1.00011e-08	1.00292e-08	1.00557e-08	1.00076e-08	1.00011e-08	1.00077e-08	1.00117e-08	13.3001	14.178	12.6524	Minimap2
Listeria monocytogenes	3.13862	3.72958	2.14959	1.00246e-08	1.00247e-08	1.00223e-08	1.00351e-08	1.00557e-08	1.00321e-08	1.00375e-08	1.00463e-08	1.00269e-08	13.2203	14.2639	12.4978	MMseqs2
Listeria monocytogenes	3.67477	4.28336	2.51323	1.05919e-08	1.05445e-08	1.06462e-08	1.07115e-08	1.06969e-08	1.05076e-08	1.03144e-08	1.03048e-08	1.03734e-08	14.2578	14.6819	13.3233	Kraken2
Pseudomonas aeruginosa	11.2332	10.928	11.1508	8.13329	2.14725	6.56968	64.4012	62.6897	11.0668	0.485936	5.06666	7.73984	2.19063	2.18012	2.31904	Emu
Pseudomonas aeruginosa	11.1938	10.9303	11.1515	8.11216	2.14092	6.57178	64.3124	62.4449	11.0212	0.520774	4.98131	7.65813	2.21454	2.11161	2.33476	Minimap2
Pseudomonas aeruginosa	11.2592	10.9756	11.1251	8.08059	2.14496	6.50914	64.3392	62.6074	10.9989	0.533848	5.02097	7.74985	2.22711	2.13577	2.3607	MMseqs2
Pseudomonas aeruginosa	9.28819	8.67655	9.14168	6.5919	1.67849	5.38041	54.9732	54.043	9.18386	0.47632	4.37107	6.68654	1.25681	1.54976	1.22318	Kraken2
Salmonella enterica	2.35774	3.18346	1.55011	1.00044e-08	1.00099e-08	1.00077e-08	1.00055e-08	1.00112e-08	1.00103e-08	1.00103e-08	1.0005e-08	1.00112e-08	16.4817	18.1176	13.5501	Emu
Salmonella enterica	2.36767	3.19538	1.55544	1.00032e-08	1.00012e-08	1.00011e-08	1.00292e-08	1.00557e-08	1.00076e-08	1.00011e-08	1.00077e-08	1.00117e-08	16.5515	18.0995	13.6481	Minimap2
Salmonella enterica	2.39133	3.19678	1.58391	0.010717	0.047142	0.0222916	0.0116959	0.011609	0.0611902	0.0113585	0.0110351	1.00269e-08	16.7681	18.3066	13.765	MMseqs2
Salmonella enterica	9.36053	9.04723	8.62728	13.8941	14.0557	13.21	2.84587	3.29375	9.88341	2.04137	1.40356	2.79671	16.925	20.5546	14.0008	Kraken2
Staphylococcus aureus	29.3484	32.4052	34.7943	11.4306	16.5163	8.6449	19.6889	19.6407	25.1695	86.7201	87.6618	75.7403	15.774	14.4384	15.734	Emu
Staphylococcus aureus	27.817	31.0341	33.1661	11.2372	15.8334	8.18414	18.7952	18.6964	24.1185	82.8937	85.9908	74.278	14.4137	13.3484	14.6266	Minimap2
Staphylococcus aureus	29.1817	32.252	34.5443	11.2528	16.3229	8.50424	19.462	19.4567	24.9503	85.5634	86.7469	74.9854	15.9912	14.569	16.0042	MMseqs2
Staphylococcus aureus	24.4936	27.5124	29.6443	9.29595	14.0966	7.11308	17.4838	17.4866	20.6816	74.755	75.391	64.4946	13.1127	11.6639	13.0787	Kraken2

### Sheet: Genus
Genus	barcode01	barcode02	barcode03	barcode04	barcode05	barcode06	barcode07	barcode08	barcode09	barcode10	barcode11	barcode12	barcode13	barcode14	barcode15	Method
Bacillus	4.36968	4.57938	3.54946	1.00033e-08	1.00038e-08	1.00053e-08	1.00024e-08	1.00098e-08	1.00103e-08	1.00076e-08	1.0005e-08	1.00099e-08	17.1089	17.2906	18.2071	Emu
Bacillus	4.38976	4.57701	3.5683	1e-08	1e-08	1e-08	1e-08	1e-08	1.00015e-08	1e-08	1e-08	1e-08	17.085	17.1793	18.1601	Minimap2
Bacillus	4.42741	4.59892	3.5683	0.0213927	0.0117619	1.00056e-08	0.0116577	1.00046e-08	1.00107e-08	0.0565931	0.0878831	0.0233155	17.3298	17.2932	18.485	MMseqs2
Bacillus	4.2467	4.55561	3.4341	1.02981e-08	1.02654e-08	1.03162e-08	1.01369e-08	1.0147e-08	1.02133e-08	1.00493e-08	0.0110828	0.0119232	16.5087	16.6923	17.3783	Kraken2
Enterococcus	2.85339	2.82982	1.53715	1.00033e-08	1.00038e-08	1.00053e-08	1.00024e-08	1.00098e-08	1.00103e-08	1.00076e-08	1.0005e-08	1.00099e-08	9.99193	7.9875	10.9283	Emu
Enterococcus	2.85644	2.83563	1.54	1e-08	1e-08	1e-08	1e-08	1e-08	1.00015e-08	1e-08	1e-08	1e-08	9.96305	8.02701	10.8892	Minimap2
Enterococcus	2.86916	2.83463	1.51496	1.00053e-08	1.00047e-08	1.00056e-08	1.00023e-08	1.00046e-08	1.00107e-08	1.00023e-08	1.00011e-08	1e-08	9.94644	8.1203	10.8755	MMseqs2
Enterococcus	3.03149	2.99156	1.63087	1.02981e-08	1.02654e-08	1.03162e-08	1.01369e-08	1.0147e-08	1.02133e-08	1.00493e-08	1.00321e-08	1.00787e-08	10.3212	8.23077	11.2738	Kraken2
Escherichia	43.5349	39.6751	43.1833	80.4383	81.3111	84.7889	15.9049	17.667	63.7637	12.8063	7.27155	16.5305	15.376	16.3023	13.1379	Emu
Escherichia	42.5745	38.581	42.444	79.1484	80.0518	83.4779	15.5162	17.3702	62.7613	12.667	7.19701	16.2677	12.8679	13.7284	11.2989	Minimap2
Escherichia	41.9119	38.3086	41.6427	77.7302	78.1934	81.6847	15.2483	17.0363	61.6089	12.3826	7.03065	16.041	13.9888	15.1128	12.2264	MMseqs2
Escherichia	24.461	22.4677	23.9857	46.9309	47.243	50.929	8.9719	9.90797	38.0906	6.94954	3.65732	9.08549	10.2686	10.2308	8.62738	Kraken2
Limosilactobacillus	3.1219	2.61847	2.06203	1.00033e-08	1.00038e-08	1.00053e-08	1.00024e-08	1.00098e-08	1.00103e-08	1.00076e-08	1.0005e-08	1.00099e-08	9.78885	9.6226	13.5279	Emu
Limosilactobacillus	3.12848	2.60031	2.05334	1e-08	1e-08	1e-08	1e-08	1e-08	1.00015e-08	1e-08	1e-08	1e-08	9.78469	9.6024	13.5347	Minimap2
Limosilactobacillus	3.1165	2.61115	2.04082	1.00053e-08	1.00047e-08	1.00056e-08	1.00023e-08	1.00046e-08	1.00107e-08	1.00023e-08	1.00011e-08	1e-08	9.71691	9.3985	13.4063	MMseqs2
Limosilactobacillus	3.30589	2.76812	2.18775	1.02981e-08	1.02654e-08	1.03162e-08	1.01369e-08	1.0147e-08	1.02133e-08	1.00493e-08	1.00321e-08	1.00787e-08	10.1501	9.84615	14.0085	Kraken2
Listeria	3.17224	3.75744	2.18719	1.00033e-08	1.00038e-08	1.00053e-08	1.00024e-08	1.00098e-08	1.00103e-08	1.00076e-08	1.0005e-08	1.00099e-08	13.2766	14.061	12.6013	Emu
Listeria	3.19031	3.75338	2.20358	1e-08	1e-08	1e-08	1e-08	1e-08	1.00015e-08	1e-08	1e-08	1e-08	13.2374	14.1035	12.5789	Minimap2
Listeria	3.1165	3.71677	2.16602	1.00053e-08	1.00047e-08	1.00056e-08	1.00023e-08	1.00046e-08	1.00107e-08	1.00023e-08	1.00011e-08	1e-08	13.0579	14.0602	12.329	MMseqs2
Listeria	3.37123	3.97219	2.3336	1.02981e-08	1.02654e-08	1.03162e-08	1.01369e-08	1.0147e-08	1.02133e-08	1.00493e-08	1.00321e-08	1.00787e-08	13.7309	14.4615	13.0558	Kraken2
Pseudomonas	11.229	10.9233	11.1475	8.13238	2.14593	6.56816	64.381	62.6805	11.0668	0.485806	5.06666	7.73885	2.20761	2.18012	2.31863	Emu
Pseudomonas	11.2526	10.9542	11.1681	8.13095	2.15243	6.57105	64.4046	62.6528	11.0755	0.532035	5.05439	7.75429	2.22958	2.17554	2.32122	Minimap2
Pseudomonas	11.254	10.9504	11.1306	8.12921	2.15243	6.53166	64.3623	62.6126	11.0517	0.531975	5.06426	7.75239	2.21882	2.18045	2.32558	MMseqs2
Pseudomonas	11.7862	11.3828	11.5221	8.71039	2.26746	7.06288	64.8931	63.4636	11.6962	0.538991	5.0205	7.72624	2.22486	2.15385	2.31122	Kraken2
Salmonella	2.35685	3.18208	1.54965	1.00033e-08	1.00038e-08	1.00053e-08	1.00024e-08	1.00098e-08	1.00103e-08	1.00076e-08	1.0005e-08	1.00099e-08	16.4788	18.1176	13.5477	Emu
Salmonella	2.36182	3.18861	1.55252	1e-08	1e-08	1e-08	1e-08	1e-08	1.00015e-08	1e-08	1e-08	1e-08	16.4989	18.0045	13.5689	Minimap2
Salmonella	2.37447	3.17572	1.57756	0.0106963	0.0470478	0.0222544	0.0116577	0.01155	0.0610594	0.0113186	0.0109854	1e-08	16.5136	18.0451	13.5602	MMseqs2
Salmonella	8.4542	8.19265	7.8096	13.0597	13.3213	12.4892	2.42614	2.78475	9.03871	1.72018	1.16369	2.34887	15.9953	19.3846	13.1793	Kraken2
Staphylococcus	29.362	32.4345	34.7838	11.4293	16.543	8.6429	19.714	19.6524	25.1695	86.7079	87.6618	75.7307	15.7713	14.4384	15.7312	Emu
Staphylococcus	29.3063	32.4038	34.794	11.4261	16.549	8.63909	19.7067	19.677	25.2021	86.6425	87.6387	75.7094	15.76	14.4036	15.7535	Minimap2
Staphylococcus	29.3718	32.4394	34.8441	11.3916	16.5726	8.63469	19.7016	19.6928	25.2175	86.5761	87.5645	75.6703	15.7868	14.3609	15.7832	MMseqs2
Staphylococcus	31.0989	34.2726	36.9265	12.5102	18.1783	9.58533	20.3459	20.4016	27.1325	87.9931	88.5847	77.5009	16.2981	14.8462	16.302	Kraken2
