## Supplementary Table 4 for "NANOTAXI: A Shiny-Based GUI for Real-Time Classification and Analysis of 16S rRNA Nanopore Reads"

### Sheet: Sheet1
Sample_Id	Classification Method	Database	Execution Time (Seconds)	Peak Memory Usage (GB)	CPU Usage (%), 1 thread = 100%
barcode01	Emu	EMUDB	170.31	1.09961	3.83
barcode02	Emu	EMUDB	161.7	1.09912	3.79
barcode03	Emu	EMUDB	142.77	1.10059	3.73
barcode04	Emu	EMUDB	226.8	1.1001	3.74
barcode05	Emu	EMUDB	205.75	1.09863	3.6
barcode06	Emu	EMUDB	204.91	1.09814	3.68
barcode07	Emu	EMUDB	135.88	1.09905	3.58
barcode08	Emu	EMUDB	140.76	1.10091	3.51
barcode09	Emu	EMUDB	172.26	1.09863	3.6
barcode10	Emu	EMUDB	145.86	1.1001	3.64
barcode11	Emu	EMUDB	122.4	1.09912	3.49
barcode12	Emu	EMUDB	113.39	1.1001	3.57
barcode13	Emu	EMUDB	102.95	1.09961	3.52
barcode14	Emu	EMUDB	88.29	1.09921	3.36
barcode15	Emu	EMUDB	69.93	1.1221	3.53
barcode01	Emu	GSR	129.06	1.09912	3.72
barcode02	Emu	GSR	126.15	1.09863	3.74
barcode03	Emu	GSR	155.67	1.1001	3.73
barcode04	Emu	GSR	163.68	1.10059	3.75
barcode05	Emu	GSR	166.45	1.09961	3.59
barcode06	Emu	GSR	160.68	1.09912	3.49
barcode07	Emu	GSR	122.96	1.09814	3.49
barcode08	Emu	GSR	125.87	1.1001	3.54
barcode09	Emu	GSR	165.92	1.09814	3.61
barcode10	Emu	GSR	118.92	1.1001	3.45
barcode11	Emu	GSR	110.33	1.09863	3.52
barcode12	Emu	GSR	107.69	1.1001	3.49
barcode13	Emu	GSR	110.12	1.09814	3.32
barcode14	Emu	GSR	83.45	1.09912	3.43
barcode15	Emu	GSR	64.65	1.09814	3.31
barcode01	Emu	GTDB	29.87	1.10059	2.82
barcode02	Emu	GTDB	29.24	1.09961	2.85
barcode03	Emu	GTDB	30.52	1.09912	2.99
barcode04	Emu	GTDB	32.33	1.09912	2.91
barcode05	Emu	GTDB	44.52	1.09863	2.62
barcode06	Emu	GTDB	40.73	1.09863	2.59
barcode07	Emu	GTDB	38.23	1.09912	2.67
barcode08	Emu	GTDB	39.73	1.09863	2.57
barcode09	Emu	GTDB	39.02	1.09912	2.36
barcode10	Emu	GTDB	34.56	1.09863	2.3
barcode11	Emu	GTDB	30.73	1.09912	2.29
barcode12	Emu	GTDB	32.31	1.09912	2.32
barcode13	Emu	GTDB	32.9	1.1001	2.7
barcode14	Emu	GTDB	30.08	1.09961	2.88
barcode15	Emu	GTDB	31.56	1.09961	2.54
barcode01	Emu	MIMT	30.14	1.09961	3.3
barcode02	Emu	MIMT	33.48	1.09912	3.36
barcode03	Emu	MIMT	36.89	1.1001	3.14
barcode04	Emu	MIMT	38.01	1.1001	3.28
barcode05	Emu	MIMT	64.23	1.09814	3.09
barcode06	Emu	MIMT	39.11	1.09961	2.99
barcode07	Emu	MIMT	40.09	1.09961	2.97
barcode08	Emu	MIMT	41.56	1.09912	2.72
barcode09	Emu	MIMT	46.35	1.09863	2.7
barcode10	Emu	MIMT	42.39	1.09912	2.36
barcode11	Emu	MIMT	36.17	1.10059	2.92
barcode12	Emu	MIMT	36.12	1.09961	2.9
barcode13	Emu	MIMT	40.24	1.09961	2.79
barcode14	Emu	MIMT	37.17	1.09863	2.76
barcode15	Emu	MIMT	30.69	1.09814	2.87
barcode01	Emu	REFSEQ	28.7	1.09961	3.35
barcode02	Emu	REFSEQ	30.35	1.1001	3.4
barcode03	Emu	REFSEQ	27.41	1.1001	3.36
barcode04	Emu	REFSEQ	31.33	1.10059	3.09
barcode05	Emu	REFSEQ	44	1.09912	2.79
barcode06	Emu	REFSEQ	44.05	1.09912	2.66
barcode07	Emu	REFSEQ	36.56	1.1001	2.57
barcode08	Emu	REFSEQ	35.35	1.09961	2.73
barcode09	Emu	REFSEQ	40.12	1.09814	2.73
barcode10	Emu	REFSEQ	44.28	1.09961	2.67
barcode11	Emu	REFSEQ	30.36	1.10059	2.81
barcode12	Emu	REFSEQ	38.11	1.09961	2.78
barcode13	Emu	REFSEQ	48.55	1.09961	2.81
barcode14	Emu	REFSEQ	35.75	1.09912	2.87
barcode15	Emu	REFSEQ	35.85	1.10059	2.73
barcode01	Kraken2	EMUDB	10.59	1.09766	1.75
barcode02	Kraken2	EMUDB	10.54	1.1001	1.65
barcode03	Kraken2	EMUDB	9.47	1.09863	1.96
barcode04	Kraken2	EMUDB	9.24	1.09961	1.72
barcode05	Kraken2	EMUDB	8.83	1.09717	1.93
barcode06	Kraken2	EMUDB	8.88	1.09912	2.03
barcode07	Kraken2	EMUDB	8.95	1.09961	1.8
barcode08	Kraken2	EMUDB	9.04	1.09863	1.97
barcode09	Kraken2	EMUDB	8.77	1.09912	2.06
barcode10	Kraken2	EMUDB	8.76	1.09863	2
barcode11	Kraken2	EMUDB	8.4	1.09961	1.87
barcode12	Kraken2	EMUDB	8.48	1.09912	2.02
barcode13	Kraken2	EMUDB	8.86	1.10107	1.94
barcode14	Kraken2	EMUDB	7.54	1.1001	2
barcode15	Kraken2	EMUDB	6.95	1.1001	2.09
barcode01	Kraken2	GSR	6.64	1.09863	1.29
barcode02	Kraken2	GSR	6.63	1.09961	1.35
barcode03	Kraken2	GSR	5.71	1.09912	1.71
barcode04	Kraken2	GSR	5.83	1.1001	1.91
barcode05	Kraken2	GSR	5.39	1.09961	1.89
barcode06	Kraken2	GSR	5.59	1.09912	1.95
barcode07	Kraken2	GSR	5.5	1.10059	1.88
barcode08	Kraken2	GSR	5.5	1.09961	1.91
barcode09	Kraken2	GSR	5.34	1.10059	1.99
barcode10	Kraken2	GSR	5.51	1.09961	1.87
barcode11	Kraken2	GSR	5.3	1.09912	2.01
barcode12	Kraken2	GSR	5.94	1.09961	1.82
barcode13	Kraken2	GSR	5.58	1.1001	1.9
barcode14	Kraken2	GSR	5.35	1.10059	1.96
barcode15	Kraken2	GSR	4.92	1.09912	2.17
barcode01	Kraken2	GTDB	10.56	1.09766	1.73
barcode02	Kraken2	GTDB	10.59	1.09668	1.57
barcode03	Kraken2	GTDB	10.56	1.09766	1.63
barcode04	Kraken2	GTDB	8.96	1.1001	1.91
barcode05	Kraken2	GTDB	9.21	1.09961	1.72
barcode06	Kraken2	GTDB	8.45	1.1001	2.13
barcode07	Kraken2	GTDB	9.2	1.09961	1.74
barcode08	Kraken2	GTDB	8.99	1.09912	1.94
barcode09	Kraken2	GTDB	8.55	1.09912	2.02
barcode10	Kraken2	GTDB	8.82	1.1001	2.07
barcode11	Kraken2	GTDB	9.27	1.1001	1.96
barcode12	Kraken2	GTDB	8.52	1.09961	2.04
barcode13	Kraken2	GTDB	9	1.1001	1.95
barcode14	Kraken2	GTDB	8.43	1.09814	2.11
barcode15	Kraken2	GTDB	7.63	1.10059	2.08
barcode01	Kraken2	MIMT	10.57	1.09912	1.58
barcode02	Kraken2	MIMT	10.57	1.09863	1.76
barcode03	Kraken2	MIMT	8.76	1.09961	1.82
barcode04	Kraken2	MIMT	9.09	1.09961	2.06
barcode05	Kraken2	MIMT	9.04	1.10059	1.98
barcode06	Kraken2	MIMT	8.09	1.1001	2.08
barcode07	Kraken2	MIMT	8.94	1.09912	1.92
barcode08	Kraken2	MIMT	8.34	1.09961	2.09
barcode09	Kraken2	MIMT	8.89	1.09863	1.91
barcode10	Kraken2	MIMT	8.66	1.09961	2.04
barcode11	Kraken2	MIMT	8.79	1.09912	1.75
barcode12	Kraken2	MIMT	9.08	1.09912	1.82
barcode13	Kraken2	MIMT	8.95	1.09961	1.89
barcode14	Kraken2	MIMT	7.94	1.1001	2.08
barcode15	Kraken2	MIMT	7.09	1.1001	2.15
barcode01	Kraken2	REFSEQ	10.59	1.09961	1.62
barcode02	Kraken2	REFSEQ	10.56	1.09717	1.86
barcode03	Kraken2	REFSEQ	10.56	1.09717	1.71
barcode04	Kraken2	REFSEQ	8.94	1.1001	1.97
barcode05	Kraken2	REFSEQ	9.35	1.09961	1.68
barcode06	Kraken2	REFSEQ	8.88	1.09961	1.95
barcode07	Kraken2	REFSEQ	8.76	1.09961	2.09
barcode08	Kraken2	REFSEQ	8.64	1.09961	1.82
barcode09	Kraken2	REFSEQ	8.44	1.10059	2.09
barcode10	Kraken2	REFSEQ	8.58	1.10059	1.93
barcode11	Kraken2	REFSEQ	8.68	1.1001	1.99
barcode12	Kraken2	REFSEQ	8.59	1.09961	1.94
barcode13	Kraken2	REFSEQ	8.53	1.09961	1.77
barcode14	Kraken2	REFSEQ	8.75	1.09961	1.95
barcode15	Kraken2	REFSEQ	7.57	1.10059	2.03
barcode01	Minimap2	EMUDB	45.91	1.10059	3.76
barcode02	Minimap2	EMUDB	45.77	1.1001	3.82
barcode03	Minimap2	EMUDB	46.42	1.10107	3.82
barcode04	Minimap2	EMUDB	57.82	1.09961	3.85
barcode05	Minimap2	EMUDB	54.74	1.10059	3.85
barcode06	Minimap2	EMUDB	55.96	1.1001	3.85
barcode07	Minimap2	EMUDB	36.43	1.09961	3.79
barcode08	Minimap2	EMUDB	36.39	1.10059	3.76
barcode09	Minimap2	EMUDB	49.66	1.1001	3.82
barcode10	Minimap2	EMUDB	39.07	1.10107	3.8
barcode11	Minimap2	EMUDB	34.82	1.10059	3.77
barcode12	Minimap2	EMUDB	37.53	1.10059	3.78
barcode13	Minimap2	EMUDB	47.18	1.10059	3.81
barcode14	Minimap2	EMUDB	45.43	1.1001	3.8
barcode15	Minimap2	EMUDB	44.03	1.10107	3.81
barcode01	Minimap2	GSR	38.62	1.1001	3.64
barcode02	Minimap2	GSR	38.15	1.10107	3.76
barcode03	Minimap2	GSR	38.78	1.1001	3.76
barcode04	Minimap2	GSR	46.62	1.1001	3.79
barcode05	Minimap2	GSR	44.61	1.1001	3.78
barcode06	Minimap2	GSR	45.15	1.10059	3.78
barcode07	Minimap2	GSR	34.9	1.10107	3.73
barcode08	Minimap2	GSR	34.34	1.10059	3.72
barcode09	Minimap2	GSR	40.95	1.09961	3.76
barcode10	Minimap2	GSR	34.15	1.10107	3.71
barcode11	Minimap2	GSR	31.23	1.10059	3.7
barcode12	Minimap2	GSR	33.06	1.10107	3.73
barcode13	Minimap2	GSR	37.07	1.10107	3.75
barcode14	Minimap2	GSR	36.17	1.10059	3.72
barcode15	Minimap2	GSR	34.5	1.1001	3.73
barcode01	Minimap2	GTDB	11.76	1.1001	3.08
barcode02	Minimap2	GTDB	11.22	1.09961	3.3
barcode03	Minimap2	GTDB	11.13	1.10059	3.28
barcode04	Minimap2	GTDB	11.65	1.09912	3.33
barcode05	Minimap2	GTDB	11.14	1.09961	3.3
barcode06	Minimap2	GTDB	11.16	1.1001	3.29
barcode07	Minimap2	GTDB	12.05	1.10059	3.35
barcode08	Minimap2	GTDB	11.87	1.10107	3.34
barcode09	Minimap2	GTDB	10.93	1.10059	3.28
barcode10	Minimap2	GTDB	10.33	1.09961	3.24
barcode11	Minimap2	GTDB	10.16	1.1001	3.22
barcode12	Minimap2	GTDB	10.42	1.1001	3.26
barcode13	Minimap2	GTDB	11.94	1.10059	3.32
barcode14	Minimap2	GTDB	11.69	1.10107	3.26
barcode15	Minimap2	GTDB	11.49	1.10059	3.32
barcode01	Minimap2	MIMT	14.1	1.1001	3.37
barcode02	Minimap2	MIMT	14.04	1.1001	3.5
barcode03	Minimap2	MIMT	14.11	1.10059	3.45
barcode04	Minimap2	MIMT	14.85	1.10107	3.53
barcode05	Minimap2	MIMT	14.29	1.10059	3.51
barcode06	Minimap2	MIMT	14.38	1.09961	3.5
barcode07	Minimap2	MIMT	14.83	1.1001	3.55
barcode08	Minimap2	MIMT	14.67	1.1001	3.52
barcode09	Minimap2	MIMT	13.79	1.10059	3.51
barcode10	Minimap2	MIMT	12.7	1.10107	3.46
barcode11	Minimap2	MIMT	12.16	1.10059	3.44
barcode12	Minimap2	MIMT	12.69	1.1001	3.47
barcode13	Minimap2	MIMT	14.49	1.10059	3.51
barcode14	Minimap2	MIMT	14.04	1.1001	3.5
barcode15	Minimap2	MIMT	14.09	1.10059	3.49
barcode01	Minimap2	REFSEQ	12.36	1.1001	3.46
barcode02	Minimap2	REFSEQ	12.81	1.1001	3.48
barcode03	Minimap2	REFSEQ	12.67	1.10059	3.48
barcode04	Minimap2	REFSEQ	12.95	1.1001	3.49
barcode05	Minimap2	REFSEQ	12.57	1.1001	3.47
barcode06	Minimap2	REFSEQ	12.4	1.10059	3.47
barcode07	Minimap2	REFSEQ	12.91	1.1001	3.5
barcode08	Minimap2	REFSEQ	12.75	1.1001	3.49
barcode09	Minimap2	REFSEQ	12.33	1.10059	3.46
barcode10	Minimap2	REFSEQ	12.09	1.10107	3.45
barcode11	Minimap2	REFSEQ	11.7	1.10107	3.43
barcode12	Minimap2	REFSEQ	12.31	1.1001	3.4
barcode13	Minimap2	REFSEQ	13.56	1.10107	3.51
barcode14	Minimap2	REFSEQ	13.11	1.10059	3.49
barcode15	Minimap2	REFSEQ	13.21	1.10059	3.5
barcode01	MMseqs2	EMUDB	66.33	8.62012	3.75
barcode02	MMseqs2	EMUDB	70.46	8.61963	3.76
barcode03	MMseqs2	EMUDB	70.41	8.62061	3.76
barcode04	MMseqs2	EMUDB	70.92	8.61865	3.75
barcode05	MMseqs2	EMUDB	68.7	8.62109	3.76
barcode06	MMseqs2	EMUDB	66.89	8.61719	3.75
barcode07	MMseqs2	EMUDB	70.5	8.62354	3.76
barcode08	MMseqs2	EMUDB	68.68	8.62256	3.75
barcode09	MMseqs2	EMUDB	66.79	8.62207	3.75
barcode10	MMseqs2	EMUDB	69.42	8.62109	3.76
barcode11	MMseqs2	EMUDB	66.5	8.62207	3.75
barcode12	MMseqs2	EMUDB	68.7	8.62354	3.76
barcode13	MMseqs2	EMUDB	75.21	8.62402	3.77
barcode14	MMseqs2	EMUDB	71.38	8.62109	3.77
barcode15	MMseqs2	EMUDB	72.76	8.62305	3.77
barcode01	MMseqs2	GSR	111.09	8.99023	3.86
barcode02	MMseqs2	GSR	117.39	8.98975	3.88
barcode03	MMseqs2	GSR	116.4	8.99023	3.88
barcode04	MMseqs2	GSR	117.8	8.98682	3.88
barcode05	MMseqs2	GSR	114.14	8.98926	3.88
barcode06	MMseqs2	GSR	111.16	8.98633	3.87
barcode07	MMseqs2	GSR	116.85	8.98877	3.87
barcode08	MMseqs2	GSR	112.9	8.98877	3.88
barcode09	MMseqs2	GSR	110.58	8.98877	3.87
barcode10	MMseqs2	GSR	115.16	8.98828	3.88
barcode11	MMseqs2	GSR	109.7	8.99072	3.89
barcode12	MMseqs2	GSR	112.34	8.99072	3.89
barcode13	MMseqs2	GSR	127.96	8.98877	3.88
barcode14	MMseqs2	GSR	120.6	8.98975	3.89
barcode15	MMseqs2	GSR	123.88	8.99023	3.89
barcode01	MMseqs2	GTDB	54.59	8.68164	3.77
barcode02	MMseqs2	GTDB	57.51	8.6792	3.77
barcode03	MMseqs2	GTDB	57.45	8.68066	3.78
barcode04	MMseqs2	GTDB	57.21	8.68213	3.77
barcode05	MMseqs2	GTDB	55.09	8.68213	3.77
barcode06	MMseqs2	GTDB	53.95	8.68066	3.76
barcode07	MMseqs2	GTDB	59.48	8.68311	3.78
barcode08	MMseqs2	GTDB	58.01	8.68311	3.78
barcode09	MMseqs2	GTDB	54.26	8.68213	3.76
barcode10	MMseqs2	GTDB	57.01	8.68262	3.77
barcode11	MMseqs2	GTDB	54.56	8.68311	3.77
barcode12	MMseqs2	GTDB	56.55	8.68457	3.77
barcode13	MMseqs2	GTDB	61.93	8.68506	3.79
barcode14	MMseqs2	GTDB	58.93	8.68018	3.78
barcode15	MMseqs2	GTDB	60	8.68311	3.79
barcode01	MMseqs2	MIMT	35.99	8.43604	3.67
barcode02	MMseqs2	MIMT	38.24	8.43701	3.68
barcode03	MMseqs2	MIMT	38.14	8.43604	3.67
barcode04	MMseqs2	MIMT	37.68	8.43652	3.67
barcode05	MMseqs2	MIMT	36.7	8.43604	3.66
barcode06	MMseqs2	MIMT	35.56	8.43555	3.66
barcode07	MMseqs2	MIMT	39.03	8.43799	3.68
barcode08	MMseqs2	MIMT	37.86	8.43604	3.68
barcode09	MMseqs2	MIMT	35.94	8.43701	3.66
barcode10	MMseqs2	MIMT	37.93	8.4375	3.67
barcode11	MMseqs2	MIMT	36.64	8.43701	3.66
barcode12	MMseqs2	MIMT	37.7	8.43701	3.68
barcode13	MMseqs2	MIMT	40.78	8.4375	3.71
barcode14	MMseqs2	MIMT	39.08	8.43604	3.69
barcode15	MMseqs2	MIMT	39.79	8.43652	3.71
barcode01	MMseqs2	REFSEQ	32.81	8.39746	3.61
barcode02	MMseqs2	REFSEQ	34.68	8.3999	3.64
barcode03	MMseqs2	REFSEQ	34.63	8.39844	3.63
barcode04	MMseqs2	REFSEQ	33.8	8.39795	3.63
barcode05	MMseqs2	REFSEQ	33.18	8.396	3.62
barcode06	MMseqs2	REFSEQ	32.02	8.396	3.61
barcode07	MMseqs2	REFSEQ	34.92	8.39941	3.66
barcode08	MMseqs2	REFSEQ	33.92	8.39844	3.65
barcode09	MMseqs2	REFSEQ	32.4	8.39941	3.61
barcode10	MMseqs2	REFSEQ	34.63	8.39893	3.62
barcode11	MMseqs2	REFSEQ	33.13	8.39746	3.65
barcode12	MMseqs2	REFSEQ	34.6	8.39893	3.62
barcode13	MMseqs2	REFSEQ	37.31	8.39844	3.64
barcode14	MMseqs2	REFSEQ	35.44	8.39795	3.65
barcode15	MMseqs2	REFSEQ	36.28	8.39941	3.65

### Sheet: Sheet2
Method	Database	Mean Execution Time (Seconds)	Mean Peak Memory Usage (GB)	Number of Entries
Emu	EMUDB	146.93	1.101	49243
Emu	GSR	127.44	1.09919	90171
Emu	GTDB	34.42	1.09925	48752
Emu	REFSEQ	36.72	1.09971	27352
Emu	MIMt	39.51	1.09932	31274
Kraken2	EMUDB	8.89	1.09922	49243
Kraken2	GSR	5.65	1.09967	90171
Kraken2	GTDB	9.12	1.09922	48752
Kraken2	REFSEQ	9.03	1.09954	27352
Kraken2	MIMt	8.85	1.09951	31274
Minimap2	EMUDB	45.14	1.10042	49243
Minimap2	GSR	37.89	1.10052	90171
Minimap2	GTDB	11.27	1.10023	48752
Minimap2	REFSEQ	12.65	1.10046	27352
Minimap2	MIMt	13.95	1.10039	31274
Mmseqs2	EMUDB	69.58	8.62135	49243
Mmseqs2	GSR	115.87	8.98916	90171
Mmseqs2	GTDB	57.1	8.68223	48752
Mmseqs2	REFSEQ	34.25	8.39827	27352
Mmseqs2	MIMt	37.8	8.43665	31274
